# Designed active-site library reveals thousands of functional GFP variants

**DOI:** 10.1101/2022.10.11.511732

**Authors:** Jonathan Yaacov Weinstein, Carlos Martí-Gómez, Rosalie Lipsh-Sokolik, Shlomo Yakir Hoch, Demian Liebermann, Reinat Nevo, Haim Weissman, Ekaterina Petrovich-Kopitman, David Margulies, Dmitry Ivankov, David McCandlish, Sarel Jacob Fleishman

## Abstract

Mutations in a protein active site can lead to dramatic and useful changes in protein activity. The active site, however, is extremely sensitive to mutations due to a high density of molecular interactions, drastically reducing the likelihood of obtaining functional multipoint mutants. We introduce an atomistic and machine-learning-based approach, called htFuncLib, to design a sequence space in which mutations form low-energy combinations that mitigate the risk of incompatible interactions. We applied htFuncLib to the GFP chromophore-binding pocket, and, using fluorescence readout, recovered >16,000 unique designs encoding as many as eight active-site mutations. Many designs exhibit substantial and useful diversity in functional thermostability (up to 96 °C), fluorescence lifetime, and quantum yield. By eliminating incompatible active-site mutations, htFuncLib generates a large diversity of functional sequences. We envision that htFuncLib will be useful for one-shot optimization of activity in enzymes, binders, and other proteins.
