## Supplementary material for "Designed active-site library reveals thousands of functional GFP variants": Biophysical characterization of the individually tested designs.

Name	Source	Functional	# Mutations	Functional Thermostability (C)	Photostability	Quantum Yield (Fluorescein)	Quantum Yield (1AMA)	Fluorescence Lifetime (ns)	Excitation peak (low, nm)	Excitation peak (high, nm)	Emission peak (nm)	Stokes shift (nm)	pKa under 405 nm	pKa under 480 nm	Protein Sequence
slow.1	Spectral shift GFP	Yes	3	86.6±0.2	18.2±1.7	0.62±0.01		1.68±0.03		506	522	16		5.62±0.03	MGSSHHHHHHVSKGEELFTGVVPLLVELDGDVNGHKFSVSGEGEGDATYGKLTLKFICTTGKLPVPWPTLVTTLTYGVQCFSRYPDHMKQHDFFKSAMPEGYVQERTIFFKDDGCYKTRAEVKFEGDTLVNRIELHGIDFKEDGNILGHKLEYNFNSHNVYIMPDKQNNGIKVNFKTRHNIEDGSVQLADHYQQNTPIGDGPVLLPDYHYLHHWTEPSKDPDEKRDHMVLLEFVEAAGITLGMDELYK
slow.2	Random Forest	Yes	8	52.7±0.3	31.0±3.1	0.37±0.02		1.59±0.03		483	507	24	4.29±0.06	5.23±0.02	MGSSHHHHHHVSKGEELFTGVVPILVELDGDVNGHKFSVRGEGEGDATYGKLTLKFICTTGKLPVPWPTLVTTLTYGMLCFTRYPDHMKQHDFFKSAMPEGYVQERTIFFKDDGCYKTRAEIKFEGDTLVNRIELHGIDFKEDGNILGHKLEYNMNSHNVYIMPDKQNNGIKVNFKVRHNIEDGSVQLADHYQQNTPIGDGPVLLPDYHYLHTWSELSKDPNEKRDHMVVLEFIEAAGITLGMDELYK
thermo.3	Spectral shift GFP	Yes	2	93.2±0.2	31.2±1.6	0.62±0.01		1.53±0.10		508	524	16	4.37±0.00	5.40±0.11	MGSSHHHHHHVSKGEELFTGVVPILVELDGDVNGHKFSVSGEGEGDATYGKLTLKFICTTGKLPVPWPTLVTTLTYGVQCFSRYPDHMKQHDFFKSAMPEGYVQERTIFFKDDGCYKTRAEVKFEGDTLVNRIELHGIDFKEDGNILGHKLEYNFNSHNVYIMPDKQNNGIKVNFKTRHNIEDGSVQLADHYQQNTPIGDGPVLLPDYHYLHHWSELSKDPNEKRDHMVLLEFVEAAGITLGMDELYK
thermo.1	Spectral shift GFP	Yes	3	96.1±0.2	43.7±5.5	0.61±0.02		1.53±0.09		509	523	14	4.13±0.01	5.51±0.06	MGSSHHHHHHVSKGEELFTGVVPILVELDGDVNGHKFSVSGEGEGDATYGKLTLKFICTTGKLPVPWPTLVTTLTYGVQCFSRYPDHMKQHDFFKSAMPEGYVQERTIFFKDDGCYKTRAEVKFEGDTLVNRIELHGIDFKEDGNILGHKLEYNFNSHNVYIMPDKQNNGIKVNFKVRHNIEDGSVQLADHYQQNTPIGDGPVLLPDYHYLHHWTELSKDPNEKRDHMVLLEFVEAAGITLGMDELYK
thermo.2	Sort for brightness	Yes	4	95.1±0.3	60.0±1.2	0.58±0.06		1.48±0.01		511	525	14	4.13±0.01	5.87±0.11	MGSSHHHHHHVSKGEELFTGVVPILVELDGDVNGHKFSVSGEGEGDATYGKLTLKFICTTGKLPVPWPTLVTTLTYGVQCFSRYPDHMKQHDFFKSAMPEGYVQERTIFFKDDGCYKTRAEVKFEGDTLVNRIELHGIDFKEDGNILGHKLEYNFNSHNVYIMPDKQNNGIKVNFKIRHNIEDGSVQLADHYQQNTPIGDGPVLLPDYHYLHHWTELSKDPNEKRDHMVVLEFIEAAGITLGMDELYK
slow.3	NGS	Yes	6	50.1±0.6	18.6±1.8	0.44±0.07		1.37±0.01		483	506	23		5.37±0.07	MGSSHHHHHHVSKGEELFTGVVPILVELDGDVNGHKFSVRGEGEGDATYGKLTLKFICTTGKLPVPWPTLVTTLTYGVLCFVRYPDHMKQHDFFKSAMPEGYVQERTIFFKDDGCYKTRAEVKFEGDTLVNRIELHGIDFKEDGNILGHKLEYNSNSHNVYIMPDKQNNGIKVNFKVRHNIEDGSVQLADHYQQNTPIGDGPVLLPDYHYLHTWSELSKDPNEKRDHMVVLEFIEAAGITLGMDELYK
slow.4	Spectral shift AmCyan	Yes	3	84.8±0.1	28.5±0.8		0.29±0.03	1.32±0.03	393		509	116	4.29±0.01		MGSSHHHHHHVSKGEELFTGVVPILVELDGDVNGHKFSVSGEGEGDATYGKLTLKFICTTGKLPVPWPTLVTTLTYGVQCFSRYPDHMKQHDFFKSAMPEGYVQERTIFFKDDGCYKTRAEVKFEGDTLVNRIELHGIDFKEDGNILGHKLEYNFNSHNVYIMPDKQNNGIKMNFKTRHNIEDGSVQLADHYQENTPIGDGPVLLPDYHYLHHWDELSKDPNEKRDHMVLLEFVEAAGITLGMDELYK
thermo.9	NGS (other)	Yes	4	90.6±1.1	44.4±1.3	0.44±0.01		1.27±0.01		503	519	16	4.26±0.01	5.99±0.14	MGSSHHHHHHVSKGEELFTGVVPILVELDGDVNGHKFSVRGEGEGDATYGKLTLKFICTTGKLPVPWPTLVTTLTYGVQCFSRYPDHMKQHDFFKSAMPEGYVQERTIFFKDDGCYKTRAEVKFEGDTLVNRIELHGIDFKEDGNILGHKLEYNYNSHNVYIMPDKQNNGIKVNFKVRHNIEDGSVQLADHYQQNTPIGDGPVLLPDYHYLHHWSELSKDPNEKRDHMVLLQFVEAAGITLGMDELYK
bleach.2	Random Forest	Yes	7	80.9±0.2	15.5±2.3		0.79±0.07	1.27±0.01	392	471	504	33	4.76±0.01	4.74±0.15	MGSSHHHHHHVSKGEELFTGVVPILVELDGDVNGHKFSVRGEGEGDATYGKLTLKFICTTGKLPVPWPTLLTTLSYGAQCFARYPDHMKQHDFFKSAMPEGYVQERTIFFKDDGCYKTRAEIKFEGDTLVNRIELHGIDFKEDGNILGHKLEYNMNSHNVYIMPDKQNNGIKVNFKTRHNIEDGSVQLADHYQQNTPIGDGPVLLPDYHYLHTWSELSKDPNEKRDHMVLLEFVEAAGITLGMDELYK
slow.5	Spectral shift AmCyan	Yes	5	84.3±0.1	14.5±2.3		0.57±0.04	1.27±0.01	396	492	510	18	5.54±0.01	5.39±0.04	MGSSHHHHHHVSKGEELFTGVVPILVELDGDVNGHKFSVRGEGEGDATYGKLTLKFICTTGKLPVPWPTLVTTLSYGVQCFARYPDHMKQHDFFKSAMPEGYVQERTIFFKDDGCYKTRAEVKFEGDTLVNRIELHGIDFKEDGNILGHKLEYNMNSHNVYIMPDKQNNGIKVNFKIRHNIEDGSVQLXDHYQQNTPIGDGPVLLPDYHYLHTWSELSKDPNEKRDHMVVPEFIEAAGITLGMDELYK
basic.6	Spectral shift AmCyan	Yes	5	89.4±0.4	20.8±1.7		0.83±0.20	1.20±0.03	396	487	506	19	5.75±0.10	5.69±0.04	MGSSHHHHHHVSKGEELFTGVVPILVELDGDVNGHKFSVCGEGEGDATYGKLTLKFICTTGKLPVPWPTLVTTLSYGVQCFARYPDHMKQHDFFKSAMPEGYVQERTIFFKDDGCYKTRAEVKFEGDTLVNRIELHGIDFKEDGNILGHKLEYNINSHNVYIMPDKQNNGIKVNFKVRHNIEDGSVQLADHYQQNTPIGDGPVLLPDYHYLHTWSELSKDPNEKRDHMVLLEFIEAAGITLGMDELYK
mid.2	NGS	Yes	3	53.5±0.3	27.7±3.3	0.45±0.04		1.17±0.04		476	510	34	4.99±0.04		MGSSHHHHHHVSKGEELFTGVVPILVELDGDVNGHKFSVRGEGEGDATYGKLTLKFICTTGKLPVPWPTLVTTLTYGVQCFSRYPDHMKQHDFFKSAMPEGYVQERTIFFKDDGCYKIRAEVKFEGDTLVNRIELHGIDFKEDGNILGHKLEYNINSHNVYIMPDKQNNGIKVNFKTRHNIEDGSVQLADHYQQNTPIGDGPVLLPDYHYLHTWSELSKDPNEKRDHMVLLEFVEAAGITLGMDELYK
thermo.4	Spectral shift AmCyan	Yes	4	92.6±1.4	30.9±1.8		0.19±0.01	1.14±0.03	396		507	111	4.21±0.00		MGSSHHHHHHVSKGEELFTGVVPILVELDGDVNGHKFSVSGEGEGDATYGKLTLKFICTTGKLPVPWPTLVTTLTYGVMCFSRYPDHMKQHDFFKSAMPEGYVQERTIFFKDDGCYKTRAEVKFEGDTLVNRIELHGIDFKEDGNILGHKLEYNFNSHNVYIMPDKQNNGIKANFKVRHNIEDGSVQLADHYQQNTPIGDGPVLLPDYHYLHHWDELSKDPNEKRDHMVLLEFVEAAGITLGMDELYK
mid.9	Sort for brightness	Yes	3	88.7±1.4	43.3±1.8	0.46±0.00		1.14±0.02		493	511	18	4.27±0.02	5.59±0.06	MGSSHHHHHHVSKGEELFTGVVPILIELDGDVNGHKFSVRGEGEGDATYGKLTLKFICTTGKLPVPWPTLVTTLTYGVQCFSRYPDHMKQHDFFKSAMPEGYVQERTIFFKDDGCYKTRAEVKFEGDTLVNRIELHGIDFKEDGNILGHKLEYNFNSHNVYIMPDKQNNGIKVNFKVRHNIEDGSVQLADHYQQNTPIGDGPVLLPDYHYLHTWSELSKDPNEKRDHMVVLEFIEAAGITLGMDELYK
mid.7	NGS	Yes	3	84.4±0.6	32.1±1.7	0.58±0.05		1.10±0.01		491	511	20	4.39±0.03	5.09±0.05	MGSSHHHHHHVSKGEELFTGVVPILVELDGDVNGHKFSVRGEGEGDATYGKLTLKFICTTGKLPVPWPTLVTTLTYGVQCFTRYPDHMKQHDFFKSAMPEGYVQERTIFFKDDGCYKTRAEVKFEGDTLVNRIELHGIDFKEDGNILGHKLEYNFNSHNVYIMPDKQNNGIKVNFKTRHNIEDGSVQLADHYQQNTPIGDGPVLLPDYHYLHTWSELSKDPNEKRDHMVLLEFIEAAGITLGMDELYK
mid.4	Random Forest	Yes	5	54.7±1.1	25.7±1.9	0.51±0.09		1.10±0.01		498	512	14			MGSSHHHHHHVSKGEELFTGVVPILVELDGDVNGHKFSVRGEGEGDATYGKLTLKFICTTGKLPVPWPTLVTTLTYGAQCFARYPDHMKQHDFFKSAMPEGYVQERTIFFKDDGCYKTRAEVKFEGDTLVNRIELHGIDFKEDGNILGHKLEYNMNSHNVYIMPDKQNNGIKVNFKTRHNIEDGSVQLADHYQQNTPIGDGPVLLPDYHYLHTWSELSKDPNEKRDHMVVLEFVEAAGITLGMDELYK
thermo.6	Spectral shift AmCyan	Yes	6	91.7±0.1	20.5±2.2		0.72±0.14	1.08±0.03	398		510	112	3.72±0.03		MGSSHHHHHHVSKGEELFTGVVPILIELDGDVNGHKFSVRGEGEGDATYGKLTLKFICTTGKLPVPWPTLATTLSYGVQCFARYPDHMKQHDFFKSAMPEGYVQERTIFFKDDGCYKTRAEVKFEGDTLVNRIELHGIDFKEDGNILGHKLEYNMNSHNVYIMPDKQNNGIKVNFKIRHNIEDGSVQLADHYQQNTPIGDGPVLLPDYHYLHTWSELSKDPNEKRDHMVVLEFIEAAGITLGMDELYK
acid.1	Spectral shift AmCyan	Yes	5	84.2±1.1	23.4±2.5		0.71±0.03	1.08±0.02	397	486	508	22	4.66±0.04	3.88±0.03	MGSSHHHHHHVSKGEELFTGVVPILVELDGDVNGHKFSVRGEGEGDATYGKLTLKFICTTGKLPVPWPTLVTTLSYGVQCFARYPDHMKQHDFFKSAMPEGYVQERTIFFKDDGCYKTRAEVKFEGDTLVNRIELHGIDFKEDGNILGHKLEYNFNSHNVYIMPDKQNNGIKVNFKVRHNIEDGSVQLADLYQQNTPIGDGPVLLPDYHYLHTWSELSKDPNEKRDHMVLLEFIEAAGITLGMDELYK
bleach.5	Spectral shift AmCyan	Yes	4	85.2±0.2	19.6±2.7		0.74±0.10	1.07±0.04	396	474	510	36	4.97±0.02	4.87±0.03	MGSSHHHHHHVSKGEELFTGVVPILIELDGDVNGHKFSVRGEGEGDATYGKLTLKFICTTGKLPVPWPTLVTTLSYGVQCFVRYPDHMKQHDFFKSAMPEGYVQERTIFFKDDGCYKTRAEVKFEGDTLVNRIELHGIDFKEDGNILGHKLEYNMNSHNVYIMPDKQNNGIKVNFKIRHNIEDGSAQLADHYQQNTPIGDGPVLLPDYHYLHTWSELSKDPNEKRDHMVLLEFIEAAGITLGMDELYK
acid.2	Spectral shift AmCyan	Yes	4	86.1±0.7	21.3±1.5		0.76±0.12	1.07±0.03	398	489	509	20	4.96±0.03	3.98±0.02	MGSSHHHHHHVSKGEELFTGVVPILIELDGDVNGHKFSVRGEGEGDATYGKLTLKFICTTGKLPVPWPTLVTTLSYGVQCFARYPDHMKQHDFFKSAMPEGYVQERTIFFKDDGCYKTRAEVKFEGDTLVNRIELHGIDFKEDGNILGHKLEYNFNSHNVYIMPDKQNNGIKVNFKIRHNIEDGSVQLADIYQQNTPIGDGPVLLPDYHYLHTWSELSKDPNEKRDHMVLLEFIEAAGITLGMDELYK
thermo.5	Spectral shift AmCyan	Yes	6	92.2±0.1	19.9±1.4		0.66±0.08	1.06±0.04	397		510	113	3.68±0.03		MGSSHHHHHHVSKGEELFTGVVPILIELDGDVNGHKFSVRGEGEGDATYGKLTLKFICTTGKLPVPWPTLATTLSYGVQCFARYPDHMKQHDFFKSAMPEGYVQERTIFFKDDGCYKTRAEVKFEGDTLVNRIELHGIDFKEDGNILGHKLEYNMNSHNVYIMPDKQNNGIKVNFKIRHNIEDGSVQLADHYQRNTPIGDGPVLLPDYHYLHTWSELSKDPNEKRDHMVVLEFIEAAGITLGMDELYK
acid.3	NGS	Yes	7	85.7±1.1	20.9±1.9	0.71±0.05		1.06±0.03		472	502	30	3.88±0.02	4.34±0.06	MGSSHHHHHHVSKGEELFTGVVPILVELDGDVNGHKFSVRGEGEGDATYGKLTLKFICTTGKLPVPWPTLVTTLSYGVLCFARYPDHMKQHDFFKSAMPEGYVQERTIFFKDDGCYKVRAEVKFEGDTLVNRIELHGIDFKEDGNILGHKLEYNMNSHNVYIMPDKQNNGIKVNFKTRHNIEDGSVQLADHYQQNTPIGDGPVLLPDYHYLHTWSELSKDPNEKRDHMVLLEFIEAAGITLGMDELYK
sf:thermo.2	Superfolder	Yes	4	81.1±0.4	47.0±3.4	0.54±0.03		1.06±0.00		509	516	7	4.25±0.09	5.65±0.15	MGSSHHHHHHVSKGEELFTGVVPILVELDGDVNGHKFSVRGEGEGDATNGKLTLKFICTTGKLPVPWPTLVTTLTYGVQCFSRYPDHMKRHDFFKSAMPEGYVQERTISFKDDGTYKTRAEVKFEGDTLVNRIELKGIDFKEDGNILGHKLEYNFNSHNVYITADKQKNGIKANFKIRHNVEDGSVQLADHYQQNTPIGDGPVLLPDNHYLSHQTVLSKDPNEKRDHMVVLEFIVTAAGITLGMDELYK
sf:thermo.9	Superfolder	Yes	4	82.5±2.0	25.3±2.1	0.49±0.00		1.05±0.02		502	515	13		5.76±0.04	MGSSHHHHHHVSKGEELFTGVVPILVELDGDVNGHKFSVRGEGEGDATNGKLTLKFICTTGKLPVPWPTLVTTLTYGVQCFSRYPDHMKRHDFFKSAMPEGYVQERTISFKDDGTYKTRAEVKFEGDTLVNRIELKGIDFKEDGNILGHKLEYNYNSHNVYITADKQKNGIKANFKVRHNVEDGSVQLADHYQQNTPIGDGPVLLPDNHYLSHQSVLSKDPNEKRDHMVLLQFVVTAAGITLGMDELYK
bleach.6	Random Forest	Yes	6	59.9±0.5	20.7±2.0	0.39±0.02		1.05±0.02		500	513	13	4.86±0.06	5.51±0.12	MGSSHHHHHHVSKGEELFTGVVPILVELDGDVNGHKFSVRGEGEGDATYGKLTLKFICTTGKLPVPWPTLLTTLTYGVQCFCRYPDHMKQHDFFKSAMPEGYVQERTIFFKDDGCYKTRAEVKFEGDTLVNRIELHGIDFKEDGNILGHKLEYNMNSHNVYIMPDKQNNGIKVNFKTRHNIEDGSVQLADLYQQNTPIGDGPVLLPDYHYLHTWSELSKDPNEKRDHMVLLEFIEAAGITLGMDELYK
mid.3	Random Forest	Yes	6	48.6±0.7	28.0±4.3	0.43±0.09		1.04±0.01		501	513	12			MGSSHHHHHHVSKGEELFTGVVPILVELDGDVNGHKFSVRGEGEGDATYGKLTLKFICTTGKLPVPWPTLVTTLTYGVQCFARYPDHMKQHDFFKSAMPEGYVQERTIFFKDDGCYKVRAEVKFEGDTLVNRIELHGIDFKEDGNILGHKLEYNMNSHNVYIMPDKQNNGIKVNFKVRHNIEDGSVQLADIYQQNTPIGDGPVLLPDYHYLHTWSELSKDPNEKRDHMVLLEFIEAAGITLGMDELYK
mid.12	NGS	Yes	6	64.0±0.5	29.7±1.6	0.45±0.09	0.72±0.11	1.03±0.01	396	470	504	34			MGSSHHHHHHVSKGEELFTGVVPILVELDGDVNGHKFSVRGEGEGDATYGKLTLKFICTTGKLPVPWPTLVTTLSYGVQCFVRYPDHMKQHDFFKSAMPEGYVQERTIFFKDDGCYKTRAEVKFEGDTLVNRIELHGIDFKEDGNILGHKLEYNMNSHNVYIMPDKQNNGIKVNFKVRHNIEDGSVQLADIYQQNTPIGDGPVLLPDYHYLHTWSELSKDPNEKRDHMVLLEFIEAAGITLGMDELYK
eGFP	Prior	Yes	1	83.5±1.8	61.5±7.6	0.55±0.04		1.01±0.01		490	510	20	5.30±0.02	5.59±0.02	MGSSHHHHHHVSKGEELFTGVVPILVELDGDVNGHKFSVSGEGEGDATYGKLTLKFICTTGKLPVPWPTLVTTLTYGVQCFSRYPDHMKQHDFFKSAMPEGYVQERTIFFKDDGNYKTRAEVKFEGDTLVNRIELKGIDFKEDGNILGHKLEYNYNSHNVYIMADKQKNGIKVNFKIRHNIEDGSVQLADHYQQNTPIGDGPVLLPDNHYLSTQSKLSKDPNEKRDHMVLLEFVTAAGITLGMDELYK
sf:mid.9	Superfolder	Yes	3	94.6±0.5	31.6±1.8	0.47±0.04		1.01±0.01	397	497	511	14	5.85±0.02	5.89±0.09	MGSSHHHHHHVSKGEELFTGVVPILVELDGDVNGHKFSVRGEGEGDATNGKLTLKFICTTGKLPVPWPTLVTTLTYGVQCFSRYPDHMKRHDFFKSAMPEGYVQERTISFKDDGTYKTRAEVKFEGDTLVNRIELKGIDFKEDGNILGHKLEYNFNSHNVYITADKQKNGIKANFKVRHNVEDGSVQLADHYQQNTPIGDGPVLLPDNHYLSTQSVLSKDPNEKRDHMVVLEFIVTAAGITLGMDELYK
mid.5	NGS	Yes	5	56.5±0.6	25.2±3.6	0.40±0.01		1.01±0.01	406	501	513	12	4.55±0.07	5.52±0.08	MGSSHHHHHHVSKGEELFTGVVPILVELDGDVNGHKFSVRGEGEGDATYGKLTLKFICTTGKLPVPWPTLVTTLTYGVQCFSRYPDHMKQHDFFKSAMPEGYVQERTIFFKDDGCYKTRAEVKFEGDTLVNRIELHGIDFKEDGNILGHKLEYNMNSHNVYIMPDKQNNGIKVNFKVRHNIEDGSVQLADYYQQNTPIGDGPVLLPDYHYLHTWSELSKDPNEKRDHMVVLEFIEAAGITLGMDELYK
photostable.1	NGS	Yes	7	86.6±0.2	75.1±1.3			1.00±0.01	394		505	111	5.23±0.05		MGSSHHHHHHVSKGEELFTGVVPILVELDGDVNGHKFSVRGEGEGDATYGKLTLKFICTTGKLPVPWPTLATTLSYGAQCFCRYPDHMKQHDFFKSAMPEGYVQERTIFFKDDGCYKTRAEVKFEGDTLVNRIELHGIDFKEDGNILGHKLEYNMNSHNIYIMPDKQNNGIKVNFKVRHNIEDGSVQLADHYQQNTPIGDGPVLLPDYHYLHTWSELSKDPNEKRDHMVLLEFVEAAGITLGMDELYK
em-blue-shift.2	Random Forest	Yes	5	74.5±1.2	23.5±1.2	0.48±0.02	0.64±0.05	0.99±0.02	397	469	503	34	5.01±0.04	5.35±0.07	MGSSHHHHHHVSKGEELFTGVVPILVELDGDVNGHKFSVRGEGEGDATYGKLTLKFICTTGKLPVPWPTLVTTLSYGVQCFARYPDHMKQHDFFKSAMPEGYVQERTIFFKDDGCYKIRAEVKFEGDTLVNRIELHGIDFKEDGNILGHKLEYNFNSHNIYIMPDKQNNGIKVNFKTRHNIEDGSVQLADHYQQNTPIGDGPVLLPDYHYLHTWSELSKDPNEKRDHMVLLEFVEAAGITLGMDELYK
PROSS-eGFP	Prior	Yes	0	60.1±2.0	37.2±2.6	0.57±0.04		0.99±0.01		488	509	21	4.78±0.08	5.37±0.07	MGSSHHHHHHVSKGEELFTGVVPILVELDGDVNGHKFSVRGEGEGDATYGKLTLKFICTTGKLPVPWPTLVTTLTYGVQCFSRYPDHMKQHDFFKSAMPEGYVQERTIFFKDDGCYKTRAEVKFEGDTLVNRIELHGIDFKEDGNILGHKLEYNFNSHNVYIMPDKQNNGIKVNFKIRHNIEDGSVQLADHYQQNTPIGDGPVLLPDYHYLHTWSELSKDPNEKRDHMVLLEFVEAAGITLGMDELYK
bleach.3	Random Forest	Yes	6	70.8±2.8	17.9±1.7	0.46±0.06		0.99±0.01		502	514	12		5.27±0.11	MGSSHHHHHHVSKGEELFTGVVPILVELDGDVNGHKFSVRGEGEGDATYGKLTLKFICTTGKLPVPWPTLVTTLTYGVQCFARYPDHMKQHDFFKSAMPEGYVQERTIFFKDDGCYKTRAEIKFEGDTLVNRIELHGIDFKEDGNILGHKLEYNMNSHNVYIMPDKQNNGIKVNFKVRHNIEDGSVQLADIYQQNTPIGDGPVLLPDYHYLHTWSELSKDPNEKRDHMVLLEFIEAAGITLGMDELYK
bleach.1	NGS	Yes	4	69.1±0.1	11.4±1.2	0.54±0.01		0.98±0.03		483	508	25		5.20±0.05	MGSSHHHHHHVSKGEELFTGVVPILVELDGDVNGHKFSVRGEGEGDATYGKLTLKFICTTGKLPVPWPTLVTTLTYGVQCFSRYPDHMKQHDFFKSAMPEGYVQERTIFFKDDGCYKLRAEVKFEGDTLVNRIELHGIDFKEDGNILGHKLEYNMNSHNVYIMPDKQNNGIKVNFKVRHNIEDGSVQLADHYQQNTPIGDGPVLLPDYHYLHTWSELSKDPNEKRDHMVVLEFVEAAGITLGMDELYK
thermo.8	Spectral shift AmCyan	Yes	4	91.1±0.1	19.6±2.3		0.73±0.18	0.96±0.02	400		510	110	5.42±0.03	4.57±0.03	MGSSHHHHHHVSKGEELFTGVVPILVELDGDVNGHKFSVRGEGEGDATYGKLTLKFICTTGKLPVPWPTLVTTLSYGVQCFCRYPDHMKQHDFFKSAMPEGYVQERTIFFKDDGCYKTRAEVKFEGDTLVNRIELHGIDFKEDGNILGHKLEYNINSHNVYIMPDKQNNGIKVNFKIRHNIEDGSVQLADHYQQNTPIGDGPVLLPDYHYLHTWSELSKDPNEKRDHMVLLEFIEAAGITLGMDELYK
sf:em-blue-shift.2	Superfolder	Yes	5	79.6±2.2	30.9±1.4	0.54±0.01	0.70±0.04	0.95±0.01	394	476	506	30	4.83±0.13	5.42±0.20	MGSSHHHHHHVSKGEELFTGVVPILVELDGDVNGHKFSVRGEGEGDATNGKLTLKFICTTGKLPVPWPTLVTTLSYGVQCFARYPDHMKRHDFFKSAMPEGYVQERTISFKDDGTYKIRAEVKFEGDTLVNRIELKGIDFKEDGNILGHKLEYNFNSHNIYITADKQKNGIKANFKTRHNVEDGSVQLADHYQQNTPIGDGPVLLPDNHYLSTQSVLSKDPNEKRDHMVLLEFVVTAAGITLGMDELYK
sf:acid.5	Superfolder	Yes	4	78.1±1.7	23.9±0.8	0.47±0.08		0.95±0.01		487	510	23	4.55±0.13	5.28±0.08	MGSSHHHHHHVSKGEELFTGVVPILVELDGDVNGHKFSVRGEGEGDATNGKLTLKFICTTGKLPVPWPTLVTTLTYGVQCFTRYPDHMKRHDFFKSAMPEGYVQERTISFKDDGTYKTRAEVKFEGDTLVNRIELKGIDFKEDGNILGHKLEYNMNSHNVYITADKQKNGIKANFKVRHNVEDGSVQLADVYQQNTPIGDGPVLLPDNHYLSTQSVLSKDPNEKRDHMVLLEFVVTAAGITLGMDELYK
basic.4	NGS	Yes	8	46.4±1.3	21.8±3.5	0.26±0.01		0.95±0.01		464	501	37	6.23±0.07	6.20±0.08	MGSSHHHHHHVSKGEELFTGVVPILVELDGDVNGHKFSVRGEGEGDATYGKLTLKFICTTGKLPVPWPTLVTTLSYGVPCFARYPDHMKQHDFFKSAMPEGYVQERTIFFKDDGCYKVRAEVKFEGDTLVNRIELHGIDFKEDGNILGHKLEYNMNSHNVYIMPDKQNNGIKVNFKTRHNIEDGSVQLADHYQQNTPIGDGPVLLPDYHYLHTWSELSKDPNEKRDHMVVLEFIEAAGITLGMDELYK
sf:mid.12	Superfolder	Yes	6	75.3±2.3	40.1±4.1	0.53±0.01	0.60±0.01	0.94±0.01	396	488	508	20	5.00±0.02	5.46±0.11	MGSSHHHHHHVSKGEELFTGVVPILVELDGDVNGHKFSVRGEGEGDATNGKLTLKFICTTGKLPVPWPTLVTTLSYGVQCFVRYPDHMKRHDFFKSAMPEGYVQERTISFKDDGTYKTRAEVKFEGDTLVNRIELKGIDFKEDGNILGHKLEYNMNSHNVYITADKQKNGIKANFKVRHNVEDGSVQLADIYQQNTPIGDGPVLLPDNHYLSTQSVLSKDPNEKRDHMVLLEFIVTAAGITLGMDELYK
sf:bleach.3	Superfolder	Yes	6	66.2±1.9	34.7±3.0	0.44±0.04		0.94±0.01		493	511	18	4.91±0.06	5.47±0.06	MGSSHHHHHHVSKGEELFTGVVPILVELDGDVNGHKFSVRGEGEGDATNGKLTLKFICTTGKLPVPWPTLVTTLTYGVQCFARYPDHMKRHDFFKSAMPEGYVQERTISFKDDGTYKTRAEIKFEGDTLVNRIELKGIDFKEDGNILGHKLEYNMNSHNVYITADKQKNGIKANFKVRHNVEDGSVQLADIYQQNTPIGDGPVLLPDNHYLSTQSVLSKDPNEKRDHMVLLEFIVTAAGITLGMDELYK
sf:bleach.1	Superfolder	Yes	4	74.1±2.3	26.7±0.9	0.53±0.02		0.92±0.01		488	510	22	4.97±0.04	5.46±0.07	MGSSHHHHHHVSKGEELFTGVVPILVELDGDVNGHKFSVRGEGEGDATNGKLTLKFICTTGKLPVPWPTLVTTLTYGVQCFSRYPDHMKRHDFFKSAMPEGYVQERTISFKDDGTYKLRAEVKFEGDTLVNRIELKGIDFKEDGNILGHKLEYNMNSHNVYITADKQKNGIKANFKVRHNVEDGSVQLADHYQQNTPIGDGPVLLPDNHYLSTQSVLSKDPNEKRDHMVVLEFVVTAAGITLGMDELYK
acid.5	NGS	Yes	4	60.6±2.3	38.5±1.7	0.56±0.01		0.90±0.01		485	508	23		4.78±0.14	MGSSHHHHHHVSKGEELFTGVVPILVELDGDVNGHKFSVRGEGEGDATYGKLTLKFICTTGKLPVPWPTLVTTLTYGVQCFTRYPDHMKQHDFFKSAMPEGYVQERTIFFKDDGCYKTRAEVKFEGDTLVNRIELHGIDFKEDGNILGHKLEYNMNSHNVYIMPDKQNNGIKVNFKVRHNIEDGSVQLADVYQQNTPIGDGPVLLPDYHYLHTWSELSKDPNEKRDHMVLLEFVEAAGITLGMDELYK
bleach.4	Random Forest	Yes	5	51.0±2.4	18.3±6.6	0.40±0.01		0.89±0.02		480	505	25	5.42±0.03	5.44±0.03	MGSSHHHHHHVSKGEELFTGVVPILVELDGDVNGHKFSVRGEGEGDATYGKLTLKFICTTGKLPVPWPTLVTTLTYGVPCFTRYPDHMKQHDFFKSAMPEGYVQERTIFFKDDGCYKTRAEIKFEGDTLVNRIELHGIDFKEDGNILGHKLEYNMNSHNVYIMPDKQNNGIKVNFKTRHNIEDGSVQLADHYQQNTPIGDGPVLLPDYHYLHTWSELSKDPNEKRDHMVLLEFVEAAGITLGMDELYK
sfGFP	Prior	Yes	0	84.3±1.9	37.1±3.6	0.59±0.06		0.89±0.01		490	510	20	5.87±0.15	5.93±0.14	MGSSHHHHHHVSKGEELFTGVVPILVELDGDVNGHKFSVRGEGEGDATNGKLTLKFICTTGKLPVPWPTLVTTLTYGVQCFSRYPDHMKRHDFFKSAMPEGYVQERTISFKDDGTYKTRAEVKFEGDTLVNRIELKGIDFKEDGNILGHKLEYNFNSHNVYITADKQKNGIKANFKIRHNVEDGSVQLADHYQQNTPIGDGPVLLPDNHYLSTQSVLSKDPNEKRDHMVLLEFVVTAAGITLGMDELYK
sf:mid.7	Superfolder	Yes	3	73.0±2.1	36.5±1.7	0.53±0.02		0.89±0.01		489	509	20	5.09±0.14	5.50±0.10	MGSSHHHHHHVSKGEELFTGVVPILVELDGDVNGHKFSVRGEGEGDATNGKLTLKFICTTGKLPVPWPTLVTTLTYGVQCFTRYPDHMKRHDFFKSAMPEGYVQERTISFKDDGTYKTRAEVKFEGDTLVNRIELKGIDFKEDGNILGHKLEYNFNSHNVYITADKQKNGIKANFKTRHNVEDGSVQLADHYQQNTPIGDGPVLLPDNHYLSTQSVLSKDPNEKRDHMVLLEFIVTAAGITLGMDELYK
mid.11	Sort for brightness	Yes	3	88.9±1.4	53.6±3.8	0.40±0.01		0.88±0.01		488	509	21	4.47±0.03	5.53±0.05	MGSSHHHHHHVSKGEELFTGVVPILVELDGDVNGHKFSVSGEGEGDATYGKLTLKFICTTGKLPVPWPTLVTTLTYGVMCFSRYPDHMKQHDFFKSAMPEGYVQERTIFFKDDGCYKTRAEVKFEGDTLVNRIELHGIDFKEDGNILGHKLEYNFNSHNVYIMPDKQNNGIKVNFKIRHNIEDGSVQLADHYQQNTPIGDGPVLLPDYHYLHTWSELSKDPNEKRDHMVVLEFIEAAGITLGMDELYK
mid.10	Sort for brightness	Yes	5	85.9±1.7	35.8±0.9	0.45±0.03		0.85±0.02		489	508	19	4.84±0.08	5.31±0.07	MGSSHHHHHHVSKGEELFTGVVPILVELDGDVNGHKFSVRGEGEGDATYGKVTLKFICTTGKLPVPWPTLVTTLTYGVLCFARYPDHMKQHDFFKSAMPEGYVQERTIFFKDDGCYKTRAEVKFEGDTLVNRIELHGIDFKEDGNILGHKLEYNFNSHNVYIMPDKQNNGIKVNFKIRHNIEDGSVQLADHYQQNTPIGDGPVLLPDYHYLHTWSELSKDPNEKRDHMVVLEFIEAAGITLGMDELYK
sf:photostable.2	Superfolder	Yes	7	67.2±0.9	36.7±2.9	0.46±0.00		0.85±0.01		496	511	15	4.85±0.17	5.63±0.24	MGSSHHHHHHVSKGEELFTGVVPILVELDGDVNGHKFSVRGEGEGDATNGKLTLKFICTTGKLPVPWPTLLTTLTYGVACFARYPDHMKRHDFFKSAMPEGYVQERTISFKDDGTYKTRAEVKFEGDTLVNRIELKGIDFKEDGNILGHKLEYNMNSHNVYITADKQKNGIKANFKTRHNVEDGSVQLADHYQQNTPIGDGPVLLPDNHYLSTQSVLSKDPNEKRDHMVVLEFIVTAAGITLGMDELYK
mid.13	NGS	Yes	4	50.3±0.7	34.0±1.1	0.37±0.02		0.84±0.02		480	506	26	4.81±0.09	4.96±0.08	MGSSHHHHHHVSKGEELFTGVVPILVELDGDVNGHKFSVRGEGEGDATYGKLTLKFICTTGKLPVPWPTLVTTLTYGVLCFVRYPDHMKQHDFFKSAMPEGYVQERTIFFKDDGCYKTRAEVKFEGDTLVNRIELHGIDFKEDGNILGHKLEYNSNSHNVYIMPDKQNNGIKVNFKTRHNIEDGSVQLADHYQQNTPIGDGPVLLPDYHYLHTWSELSKDPNEKRDHMVLLEFVEAAGITLGMDELYK
sf:bleach.2	Superfolder	Yes	7	74.4±2.1	37.7±2.5	0.47±0.05	0.58±0.01	0.84±0.01	394	488	508	20	4.51±0.06	5.37±0.09	MGSSHHHHHHVSKGEELFTGVVPILVELDGDVNGHKFSVRGEGEGDATNGKLTLKFICTTGKLPVPWPTLLTTLSYGAQCFARYPDHMKRHDFFKSAMPEGYVQERTISFKDDGTYKTRAEIKFEGDTLVNRIELKGIDFKEDGNILGHKLEYNMNSHNVYITADKQKNGIKANFKTRHNVEDGSVQLADHYQQNTPIGDGPVLLPDNHYLSTQSVLSKDPNEKRDHMVLLEFVVTAAGITLGMDELYK
em-blue-shift.1	NGS	Yes	7	57.4±0.9	22.7±2.9	0.30±0.01		0.84±0.01		465	502	37	5.27±0.05	5.74±0.04	MGSSHHHHHHVSKGEELFTGVVPILVELDGDVNGHKFSVRGEGEGDATYGKLTLKFICTTGKLPVPWPTLVTTLSYGVPCFARYPDHMKQHDFFKSAMPEGYVQERTIFFKDDGCYKVRAEVKFEGDTLVNRIELHGIDFKEDGNILGHKLEYNMNSHNVYIMPDKQNNGIKVNFKVRHNIEDGSVQLADHYQQNTPIGDGPVLLPDYHYLHTWSELSKDPNEKRDHMVLLEFIEAAGITLGMDELYK
sf:acid.3	Superfolder	Yes	7	82.6±0.7	28.0±1.5	0.64±0.06		0.83±0.00		474	504	30	4.09±0.02	4.69±0.03	MGSSHHHHHHVSKGEELFTGVVPILVELDGDVNGHKFSVRGEGEGDATNGKLTLKFICTTGKLPVPWPTLVTTLSYGVLCFARYPDHMKRHDFFKSAMPEGYVQERTISFKDDGTYKVRAEVKFEGDTLVNRIELKGIDFKEDGNILGHKLEYNMNSHNVYITADKQKNGIKANFKTRHNVEDGSVQLADHYQQNTPIGDGPVLLPDNHYLSTQSVLSKDPNEKRDHMVLLEFIVTAAGITLGMDELYK
mid.8	Random Forest	Yes	5	51.4±0.9	33.4±0.8	0.37±0.06		0.80±0.01		484	508	24	4.95±0.02	5.01±0.06	MGSSHHHHHHVSKGEELFTGVVPILVELDGDVNGHKFSVRGEGEGDATYGKLTLKFICTTGKLPVPWPTLATTLTYGVQCFTRYPDHMKQHDFFKSAMPEGYVQERTIFFKDDGCYKTRAEVKFEGDTLVNRIELHGIDFKEDGNILGHKLEYNMNSHNVYIMPDKQNNGIKVNFKTRHNIEDGSVQLADHYQQNTPIGDGPVLLPDYHYLHTWSELSKDPNEKRDHMVVLEFVEAAGITLGMDELYK
mid.6	Random Forest	Yes	5	60.7±2.1	21.3±2.8	0.38±0.01		0.80±0.01		501	514	13	4.39±0.02	5.21±0.04	MGSSHHHHHHVSKGEELFTGVVPILVELDGDVNGHKFSVRGEGEGDATYGKLTLKFICTTGKLPVPWPTLVTTLTYGMQCFTRYPDHMKQHDFFKSAMPEGYVQERTIFFKDDGCYKTRAEVKFEGDTLVNRIELHGIDFKEDGNILGHKLEYNMNSHNVYIMPDKQNNGIKVNFKTRHNIEDGSVQLADHYQQNTPIGDGPVLLPDYHYLHTWSELSKDPNEKRDHMVLLEFIEAAGITLGMDELYK
sf:photostable.1	Superfolder	Yes	7	72.3±0.9	39.1±3.8	0.52±0.03		0.80±0.00	397	488	508	20	4.67±0.11	5.58±0.30	MGSSHHHHHHVSKGEELFTGVVPILVELDGDVNGHKFSVRGEGEGDATNGKLTLKFICTTGKLPVPWPTLATTLSYGAQCFCRYPDHMKRHDFFKSAMPEGYVQERTISFKDDGTYKTRAEVKFEGDTLVNRIELKGIDFKEDGNILGHKLEYNMNSHNIYITADKQKNGIKANFKVRHNVEDGSVQLADHYQQNTPIGDGPVLLPDNHYLSTQSVLSKDPNEKRDHMVLLEFVVTAAGITLGMDELYK
sf:mid.5	Superfolder	Yes	5	77.3±1.9	26.6±0.8	0.41±0.03		0.77±0.01	398	498	512	14	5.11±0.13	5.53±0.11	MGSSHHHHHHVSKGEELFTGVVPILVELDGDVNGHKFSVRGEGEGDATNGKLTLKFICTTGKLPVPWPTLVTTLTYGVQCFSRYPDHMKRHDFFKSAMPEGYVQERTISFKDDGTYKTRAEVKFEGDTLVNRIELKGIDFKEDGNILGHKLEYNMNSHNVYITADKQKNGIKANFKVRHNVEDGSVQLADYYQQNTPIGDGPVLLPDNHYLSTQSVLSKDPNEKRDHMVVLEFIVTAAGITLGMDELYK
basic.2	Random Forest	Yes	6	52.0±1.7	23.7±1.3	0.33±0.00		0.77±0.01		496	512	16	5.54±0.11	6.32±0.08	MGSSHHHHHHVSKGEELFTGVVPILVELDGDVNGHKFSVRGEGEGDATYGKLTLKFICTTGKLPVPWPTLVTTLTYGVQCFARYPDHMKQHDFFKSAMPEGYVQERTIFFKDDGCYKTRAEIKFEGDTLVNRIELHGIDFKEDGNILGHKLEYNVNSHNVYIMPDKQNNGIKVNFKTRHNIEDGSVQLADHYQQNTPIGDGPVLLPDYHYLHTWSELSKDPNEKRDHMVVLEFIEAAGITLGMDELYK
acid.6	NGS	Yes	5	49.5±1.6	37.3±4.3	0.38±0.02		0.73±0.01		489	509	20	3.60±0.01	4.90±0.06	MGSSHHHHHHVSKGEELFTGVVPILVELDGDVNGHKFSVRGEGEGDATYGKLTLKFICTTGKLPVPWPTLVTTLTYGVLCFARYPDHMKQHDFFKSAMPEGYVQERTIFFKDDGCYKTRAEVKFEGDTLVNRIELHGIDFKEDGNILGHKLEYNMNSHNVYIMPDKQNNGIKVNFKVRHNIEDGSVQLADLYQQNTPIGDGPVLLPDYHYLHTWSELSKDPNEKRDHMVLLEFVEAAGITLGMDELYK
sf:mid.11	Superfolder	Yes	3	69.4±1.6	36.4±1.4	0.45±0.04		0.73±0.01		488	509	21	5.24±0.08	5.59±0.14	MGSSHHHHHHVSKGEELFTGVVPILVELDGDVNGHKFSVRGEGEGDATNGKLTLKFICTTGKLPVPWPTLVTTLTYGVMCFSRYPDHMKRHDFFKSAMPEGYVQERTISFKDDGTYKTRAEVKFEGDTLVNRIELKGIDFKEDGNILGHKLEYNFNSHNVYITADKQKNGIKANFKIRHNVEDGSVQLADHYQQNTPIGDGPVLLPDNHYLSTQSVLSKDPNEKRDHMVVLEFIVTAAGITLGMDELYK
sf:mid.10	Superfolder	Yes	5	83.7±2.5	30.4±0.7	0.56±0.12		0.73±0.01		488	509	21	5.17±0.18	5.80±0.23	MGSSHHHHHHVSKGEELFTGVVPILVELDGDVNGHKFSVRGEGEGDATNGKVTLKFICTTGKLPVPWPTLVTTLTYGVLCFARYPDHMKRHDFFKSAMPEGYVQERTISFKDDGTYKTRAEVKFEGDTLVNRIELKGIDFKEDGNILGHKLEYNFNSHNVYITADKQKNGIKANFKIRHNVEDGSVQLADHYQQNTPIGDGPVLLPDNHYLSTQSVLSKDPNEKRDHMVVLEFIVTAAGITLGMDELYK
acid.4	Random Forest	Yes	5	83.1±1.7	19.7±3.8	0.45±0.09		0.73±0.01		490	511	21		4.42±0.04	MGSSHHHHHHVSKGEELFTGVVPILVELDGDVNGHKFSVRGEGEGDATYGKLTLKFICTTGKLPVPWPTLLTTLTYGVLCFSRYPDHMKQHDFFKSAMPEGYVQERTIFFKDDGCYKTRAEVKFEGDTLVNRIELHGIDFKEDGNILGHKLEYNMNSHNVYIMPDKQNNGIKVNFKTRHNIEDGSVQLADHYQQNTPIGDGPVLLPDYHYLHTWSELSKDPNEKRDHMVVLEFVEAAGITLGMDELYK
basic.1	Random Forest	Yes	6	78.5±0.4	34.3±2.0			0.73±0.00	396	467	507	40	4.66±0.15	7.28±1.41	MGSSHHHHHHVSKGEELFTGVVPILVELDGDVNGHKFSVRGEGEGDATYGKLTLKFICTTGKLPVPWPTLATTLSYGVQCFSRYPDHMKQHDFFKSAMPEGYVQERTIFFKDDGCYKTRAEVKFEGDTLVNRIELHGIDFKEDGNILGHKLEYNINSHNVYIMPDKQNNGIKVNFKTRHNIEDGSVQLADIYQQNTPIGDGPVLLPDYHYLHTWSELSKDPNEKRDHMVLLEFIEAAGITLGMDELYK
fast.4	NGS	Yes	6	58.6±2.0	6.9±1.1	0.30±0.01		0.72±0.01	410	477	506	29	5.25±0.01	5.66±0.01	MGSSHHHHHHVSKGEELFTGVVPILVELDGDVNGHKFSVRGEGEGDATYGKLTLKFICTTGKLPVPWPTLVTTLSYGVACFARYPDHMKQHDFFKSAMPEGYVQERTIFFKDDGCYKTRAEVKFEGDTLVNRIELHGIDFKEDGNILGHKLEYNVNSHNVYIMPDKQNNGIKVNFKTRHNIEDGSVQLADHYQQNTPIGDGPVLLPDYHYLHTWSELSKDPNEKRDHMVLLEFIEAAGITLGMDELYK
sf:fast.3	Superfolder	Yes	8	71.0±2.8	34.6±3.7	0.42±0.01		0.71±0.01		488	509	21	4.93±0.05	5.31±0.03	MGSSHHHHHHVSKGEELFTGVVPILVELDGDVNGHKFSVRGEGEGDATNGKLTLKFICTTGKLPVPWPTLATTLSYGVPCFARYPDHMKRHDFFKSAMPEGYVQERTISFKDDGTYKTRAEVKFEGDTLVNRIELKGIDFKEDGNILGHKLEYNMNSHNVYITADKQKNGIKANFKVRHNVEDGSVQLADHYQQNTPIGDGPVLLPDNHYLSTQSVLSKDPNEKRDHMVVLEFIVTAAGITLGMDELYK
sf:acid.4	Superfolder	Yes	5	78.6±1.5	23.8±1.2	0.40±0.01		0.70±0.01		490	512	22	4.20±0.07	4.87±0.11	MGSSHHHHHHVSKGEELFTGVVPILVELDGDVNGHKFSVRGEGEGDATNGKLTLKFICTTGKLPVPWPTLLTTLTYGVLCFSRYPDHMKRHDFFKSAMPEGYVQERTISFKDDGTYKTRAEVKFEGDTLVNRIELKGIDFKEDGNILGHKLEYNMNSHNVYITADKQKNGIKANFKTRHNVEDGSVQLADHYQQNTPIGDGPVLLPDNHYLSTQSVLSKDPNEKRDHMVVLEFVVTAAGITLGMDELYK
fast.3	NGS	Yes	8	64.9±0.4	39.6±8.2	0.19±0.01		0.69±0.00	398	470	503	33	5.22±0.01		MGSSHHHHHHVSKGEELFTGVVPILVELDGDVNGHKFSVRGEGEGDATYGKLTLKFICTTGKLPVPWPTLATTLSYGVPCFARYPDHMKQHDFFKSAMPEGYVQERTIFFKDDGCYKTRAEVKFEGDTLVNRIELHGIDFKEDGNILGHKLEYNMNSHNVYIMPDKQNNGIKVNFKVRHNIEDGSVQLADHYQQNTPIGDGPVLLPDYHYLHTWSELSKDPNEKRDHMVVLEFIEAAGITLGMDELYK
fast.2	Random Forest	Yes	6	47.5±1.8	18.1±1.7	0.30±0.00		0.68±0.01		483	508	25		5.68±0.03	MGSSHHHHHHVSKGEELFTGVVPILVELDGDVNGHKFSVRGEGEGDATYGKLTLKFICTTGKLPVPWPTLVTTLTYGVQCFVRYPDHMKQHDFFKSAMPEGYVQERTIFFKDDGCYKTRAEIKFEGDTLVNRIELHGIDFKEDGNILGHKLEYNMNSHNIYIMPDKQNNGIKVNFKVRHNIEDGSVQLADHYQQNTPIGDGPVLLPDYHYLHTWSELSKDPNEKRDHMVVLEFVEAAGITLGMDELYK
photostable.2	Random Forest	Yes	7	65.6±2.3	67.0±9.1	0.22±0.01		0.62±0.00		507	515	8	4.24±0.02	4.98±0.07	MGSSHHHHHHVSKGEELFTGVVPILVELDGDVNGHKFSVRGEGEGDATYGKLTLKFICTTGKLPVPWPTLLTTLTYGVACFARYPDHMKQHDFFKSAMPEGYVQERTIFFKDDGCYKTRAEVKFEGDTLVNRIELHGIDFKEDGNILGHKLEYNMNSHNVYIMPDKQNNGIKVNFKTRHNIEDGSVQLADHYQQNTPIGDGPVLLPDYHYLHTWSELSKDPNEKRDHMVVLEFIEAAGITLGMDELYK
fast.1	NGS	Yes	6	48.6±0.7	27.6±6.1	0.19±0.00		0.61±0.01		465	500	35	5.28±0.10	5.59±0.06	MGSSHHHHHHVSKGEELFTGVVPILVELDGDVNGHKFSVRGEGEGDATYGKLTLKFICTTGKLPVPWPTLVTTLSYGVPCFARYPDHMKQHDFFKSAMPEGYVQERTIFFKDDGCYKTRAEVKFEGDTLVNRIELHGIDFKEDGNILGHKLEYNSNSHNVYIMPDKQNNGIKVNFKTRHNIEDGSVQLADHYQQNTPIGDGPVLLPDYHYLHTWSELSKDPNEKRDHMVLLEFIEAAGITLGMDELYK
sf:em-blue-shift.1	Superfolder	Yes	7	70.8±1.0	11.8±4.0	0.31±0.03	0.42±0.03	0.49±0.00	397	473	506	33	5.13±0.01	5.97±0.05	MGSSHHHHHHVSKGEELFTGVVPILVELDGDVNGHKFSVRGEGEGDATNGKLTLKFICTTGKLPVPWPTLVTTLSYGVPCFARYPDHMKRHDFFKSAMPEGYVQERTISFKDDGTYKVRAEVKFEGDTLVNRIELKGIDFKEDGNILGHKLEYNMNSHNVYITADKQKNGIKANFKVRHNVEDGSVQLADHYQQNTPIGDGPVLLPDNHYLSTQSVLSKDPNEKRDHMVLLEFIVTAAGITLGMDELYK
basic.3	NGS	Yes	7	54.5±0.5	47.2±1.7	0.17±0.00	0.37±0.01	0.46±0.01	397	476	503	27	5.69±0.05	6.24±0.03	MGSSHHHHHHVSKGEELFTGVVPILVELDGDVNGHKFSVRGEGEGDATYGKLTLKFICTTGKLPVPWPTLVTTLSYGAQCFARYPDHMKQHDFFKSAMPEGYVQERTIFFKDDGCYKTRAEVKFEGDTLVNRIELHGIDFKEDGNILGHKLEYNSNSHNVYIMPDKQNNGIKVNFKTRHNIEDGSVQLADHYQQNTPIGDGPVLLPDYHYLHTWSELSKDPNEKRDHMVVLEFIEAAGITLGMDELYK
non-functional NGS design for GFP	NGS	No	12												MGSSHHHHHHVSKGEELFTGVVPILVELDGDVNGHKFSVRGEGEGDATYGKLTLKFICTTGKLPVPWPTLATTLSYGAACFCRYPDHMKQHDFFKSAMPEGYVQERTIFFKDDGCYKVRAEIKFEGDTLVNRIELHGIDFKEDGNILGHKLEYNTNSHNIYIMPDKQNNGIKVNFKVRHNIEDGSVQLADYYQQNTPIGDGPVLLPDYHYLHTWSELSKDPNEKRDHMVLLEFIEAAGITLGMDELYK
non-functional NGS design for GFP	NGS	No	8												MGSSHHHHHHVSKGEELFTGVVPILVELDGDVNGHKFSVRGEGEGDATYGKLTLKFICTTGKLPVPWPTLATTLTYGAPCFTRYPDHMKQHDFFKSAMPEGYVQERTIFFKDDGCYKLRAEVKFEGDTLVNRIELHGIDFKEDGNILGHKLEYNFNSHNVYIMPDKQNNGIKVNFKVRHNIEDGSVQLADIYQQNTPIGDGPVLLPDYHYLHTWSELSKDPNEKRDHMVLLEFIEAAGITLGMDELYK
non-functional NGS design for GFP	NGS	No	7												MGSSHHHHHHVSKGEELFTGVVPILVELDGDVNGHKFSVRGEGEGDATYGKLTLKFICTTGKLPVPWPTLLTTLTYGVPCFVRYPDHMKQHDFFKSAMPEGYVQERTIFFKDDGCYKERAEVKFEGDTLVNRIELHGIDFKEDGNILGHKLEYNSNSHNVYIMPDKQNNGIKVNFKVRHNIEDGSVQLADFYQQNTPIGDGPVLLPDYHYLHTWSELSKDPNEKRDHMVLLEFVEAAGITLGMDELYK
non-functional NGS design for AmCyan	NGS	No	9												MGSSHHHHHHVSKGEELFTGVVPILVELDGDVNGHKFSVRGEGEGDATYGKLTLKFICTTGKLPVPWPTLVTTLTYGAACFTRYPDHMKQHDFFKSAMPEGYVQERTIFFKDDGCYKERAEVKFEGDTLVNRIELHGIDFKEDGNILGHKLEYNYNSHNVYIMPDKQNNGIKVNFKVRHNIEDGSVQLADVYQQNTPIGDGPVLLPDYHYLHTWSELSKDPNEKRDHMVVLEFIEAAGITLGMDELYK
non-functional NGS design for AmCyan	NGS	No	4												MGSSHHHHHHVSKGEELFTGVVPILVELDGDVNGHKFSVRGEGEGDATYGKLTLKFICTTGKLPVPWPTLVTTLTYGVQCFSRYPDHMKQHDFFKSAMPEGYVLERTIFFKDDGCYKTRAEVKFEGDTLVNRIELHGIDFKEDGNILGHKLEYNYNSHNVYIMPDKQNNGIKVNFKIRHNIEDGSVQLADHYQQNTPIGDGPVLLPDYHYLHCWDELSKDPNEKRDHMVLLEFVEAAGITLGMDELYK
non-functional NGS design for GFP & AmCyan	NGS	No	7												MGSSHHHHHHVSKGEELFTGVVPILVELDGDVNGHKFSVRGEGEGDATYGKLTLKFICTTGKLPVPWPTLVTTLTYGVMCFSRYPDHMKQHDFFKSAMPEGYVQERTIFFKDDGCYKTRAELKFEGDTLVIRIELHGIDFKEDGNILGHKLEYNYNSHNVYIMPDKQNNGIKVNFKVRHNIEDGSVQLADHYQQITPIGDGPVLLPDYHYLHWWSELSKDPNEKRDHMVLLEFVEAAGITLGMDELYK
non-functional NGS design for GFP	NGS	No	5												MGSSHHHHHHVSKGEELFTGVVPILVELDGDVNGHKFSVRGEGEGDATYGKLTLKFICTTGKLPVPWPTLVTTLTYGVMCFSRYPDHMKQHDFFKSAMPEGYVIERTIFFKDDGCYKTRAEVKFEGDTLVIRIELHGIDFKEDGNILGHKLEYNYNSTNVYIMPDKQNNGIKVNFKIRHNIEDGSVQLADHYQQNTPIGDGPVLLPDYHYLHTWSELSKDPNEKRDHMVLLEFVEAAGITLGMDELYK
non-functional design with max mutations for GFP	NGS (other)	No	14												MGSSHHHHHHVSKGEELFTGVVPILVELDGDVNGHKFSVRGEGEGDATYGKVTLKFICTTGKLPVPWPTLLTTLSYGAPCFTRYPDHMKQHDFFKSAMPEGYVQERTIFFKDDGCYKERAEIKFEGDTLVNRIELHGIDFKEDGNILGHKLEYNTNSHNIYIMPDKQNNGIKVNFKVRHNIEDGSVQLADYYQQNTPIGDGPVLLPDYHYLHTWSELSKDPNEKRDHMVVLEFIEAAGITLGMDELYK
non-functional design with max mutations for GFP & AmCyan	NGS (other)	No	12												MGSSHHHHHHVSKGEELFTGVVPILVELDGDVNGHKFSVRGEGEGDATYGKVTLKFICTTGKLPVPWPTLVTTLSYGAACFVRYPDHMKQHDFFKSAMPEGYVQERTIFFKDDGCYKIRAEIKFEGDTLVNRIELHGIDFKEDGNILGHKLEYNFNSHNIYIMPDKQNNGIKVNFKVRHNIEDGSVQLADFYQQNTPIGDGPVLLPDYHYLHTWSELSKDPNEKRDHMVVLEFIEAAGITLGMDELYK
non-functional design with max mutations for GFP	NGS (other)	No	12												MGSSHHHHHHVSKGEELFTGVVPILVELDGDVNGHKFSVRGEGEGDATYGKVTLKFICTTGKLPVPWPTLATTLSYGAPCFVRYPDHMKQHDFFKSAMPEGYVQERTIFFKDDGCYKVRAEIKFEGDTLVNRIELHGIDFKEDGNILGHKLEYNFNSHNIYIMPDKQNNGIKVNFKVRHNIEDGSVQLADFYQQNTPIGDGPVLLPDYHYLHTWSELSKDPNEKRDHMVLLEFIEAAGITLGMDELYK
non-functional design with max mutations for GFP	NGS (other)	No	13												MGSSHHHHHHVSKGEELFTGVVPILVELDGDVNGHKFSVRGEGEGDATYGKVTLKFICTTGKLPVPWPTLLTTLSYGAACFVRYPDHMKQHDFFKSAMPEGYVQERTIFFKDDGCYKLRAEIKFEGDTLVNRIELHGIDFKEDGNILGHKLEYNMNSHNIYIMPDKQNNGIKVNFKVRHNIEDGSVQLADYYQQNTPIGDGPVLLPDYHYLHTWSELSKDPNEKRDHMVLLEFIEAAGITLGMDELYK
non-functional design with max mutations for GFP	NGS (other)	No	12												MGSSHHHHHHVSKGEELFTGVVPILVELDGDVNGHKFSVRGEGEGDATYGKVTLKFICTTGKLPVPWPTLATTLSYGALCFARYPDHMKQHDFFKSAMPEGYVQERTIFFKDDGCYKIRAEIKFEGDTLVNRIELHGIDFKEDGNILGHKLEYNFNSHNIYIMPDKQNNGIKVNFKVRHNIEDGSVQLADFYQQNTPIGDGPVLLPDYHYLHTWSELSKDPNEKRDHMVVLEFVEAAGITLGMDELYK
non-functional design with max mutations for GFP	NGS (other)	No	13												MGSSHHHHHHVSKGEELFTGVVPILVELDGDVNGHKFSVRGEGEGDATYGKLTLKFICTTGKLPVPWPTLATTLSYGMACFCRYPDHMKQHDFFKSAMPEGYVQERTIFFKDDGCYKERAEIKFEGDTLVNRIELHGIDFKEDGNILGHKLEYNSNSHNIYIMPDKQNNGIKVNFKVRHNIEDGSVQLADFYQQNTPIGDGPVLLPDYHYLHTWSELSKDPNEKRDHMVVLEFIEAAGITLGMDELYK
non-functional design of of interest	NGS (other)	No	5												MGSSHHHHHHVSKGEELFTGVVPILVELDGDVNGHKFSVRGEGEGDATYGKLTMKFICTTGKLPVPWPTLVTTLTYGVQCFSRYPDHMKQHDFFKSAMPEGYVQERTIFFKDDGCYKTRAEVKFEGDTLVNRIELHGIDFKEDGNILGHKLEYNYNSHNVYIMPDKQNNGIKVNFKTRHNIEDGSVQLADHYQQNTPIGDGPVLLPDYHYLHHWTELSKDPNEKRDHMVLLEFVEAAGITLGMDELYK
non-functional design of of interest	NGS (other)	No	9												MGSSHHHHHHVSKGEELFTGVVPILVELDGDVNGHKFSVRGEGEGDATYGKLTLKFICTTGKLPVPWPTLVTTLTYGVMCFSRYPDHMKQHDFFKSAMPEGYVIERTIFFKDDGCYKTRAEVKFEGDTLVIRIELHGIDFKEDGNILGHKLEYNYNSHNVYIMPDKQNNGIKVNFKIRHNIEDGSVQLADHYQQITPIGDGPVLLPDYHYLHFWTELSKDPNEKRDHMVLLLFIEAAGITLGMDELYK
non-functional Random Forest design for GFP	Random Forest	No	3												MGSSHHHHHHVSKGEELFTGVVPILVELDGDVNGHKFSVRGEGEGDATYGKLTLKFICTTGKLPVPWPTLVTTLTYGVPCFSRYPDHMKQHDFFKSAMPEGYVQERTIFFKDDGCYKTRAEVKFEGDTLVNRIELHGIDFKEDGNILGHKLEYNTNSHNVYIMPDKQNNGIKVNFKTRHNIEDGSVQLADHYQQNTPIGDGPVLLPDYHYLHTWSELSKDPNEKRDHMVLLEFVEAAGITLGMDELYK
non-functional Random Forest design for AmCyan	Random Forest	No	7												MGSSHHHHHHVSKGEELFTGVVPILVELDGDVNGHKFSVRGEGEGDATYGKLTLKFICTTGKLPVPWPTLVTTLSYGVQCFTRYPDHMKQHDFFKSAMPEGYVQERTIFFKDDGCYKERAEVKFEGDTLVNRIELHGIDFKEDGNILGHKLEYNMNSHNIYIMPDKQNNGIKVNFKTRHNIEDGSVQLADHYQQNTPIGDGPVLLPDYHYLHTWSELSKDPNEKRDHMVLLEFIEAAGITLGMDELYK
non-functional Random Forest design for AmCyan	Random Forest	No	8												MGSSHHHHHHVSKGEELFTGVVPILVELDGDVNGHKFSVRGEGEGDATYGKLTLKFICTTGKLPVPWPTLATTLSYGVPCFARYPDHMKQHDFFKSAMPEGYVQERTIFFKDDGCYKTRAEIKFEGDTLVNRIELHGIDFKEDGNILGHKLEYNMNSHNVYIMPDKQNNGIKVNFKTRHNIEDGSVQLADHYQQNTPIGDGPVLLPDYHYLHTWSELSKDPNEKRDHMVLLEFIEAAGITLGMDELYK
non-functional Random Forest design for undetermined	Random Forest	No	6												MGSSHHHHHHVSKGEELFTGVVPILVELDGDVNGHKFSVRGEGEGDATYGKLTLKFICTTGKLPVPWPTLVTTLTYGVPCFARYPDHMKQHDFFKSAMPEGYVQERTIFFKDDGCYKLRAEVKFEGDTLVNRIELHGIDFKEDGNILGHKLEYNMNSHNVYIMPDKQNNGIKVNFKTRHNIEDGSVQLADHYQQNTPIGDGPVLLPDYHYLHTWSELSKDPNEKRDHMVLLEFIEAAGITLGMDELYK
